# Myofibril and mitochondria morphogenesis are coordinated by a mechanical feedback mechanism in muscle

**DOI:** 10.1101/2020.07.18.209957

**Authors:** Jerome Avellaneda, Clement Rodier, Fabrice Daian, Thomas Rival, Nuno Miguel Luis, Frank Schnorrer

**Affiliations:** Aix Marseille University, CNRS, IBDM, Turing Center for Living Systems, 13288 Marseille, France

**Keywords:** muscle, *Drosophila*, mitochondria, mitochondrial fusion, sarcomere, fate determination, biomechanics

## Abstract

Complex animals build specialised muscle to match specific biomechanical and energetic needs. Hence, composition and architecture of sarcomeres as well as mitochondria are muscle type specific. However, mechanisms coordinating mitochondria with sarcomere morphogenesis are elusive. Here we use *Drosophila* muscles to demonstrate that myofibril and mitochondria morphogenesis are intimately linked. In flight muscles, the muscle selector *spalt* instructs mitochondria to intercalate between myofibrils, which in turn mechanically constrain mitochondria into elongated shapes. Conversely in cross-striated muscles, mitochondria networks surround myofibril bundles, contacting myofibrils only with thin extensions. To investigate the mechanism causing these differences, we manipulated mitochondrial dynamics and found that increased mitochondrial fusion during myofibril assembly prevents mitochondrial intercalation in flight muscles. Strikingly, this coincides with the expression of cross-striated muscle specific sarcomeric proteins. Consequently, flight muscle myofibrils convert towards a partially cross-striated architecture. Together, these data suggest a biomechanical feedback mechanism downstream of *spalt* synchronizing mitochondria with myofibril morphogenesis.
