## Supplementary Table 1 for "Myofibril and mitochondria morphogenesis are coordinated by a mechanical feedback mechanism in muscle"

### Sheet: Sheet1
Key resources table
Reagent type (species) or resource	Designation	Source or reference	Identifiers	Additional information
Gene (Drosophila melanogaster)	UAS-Marf-1	PMID: 29898954
Gene (Drosophila melanogaster)	UAS-Marf-2	Bloomington	BDSC: 67157	Donor: Hugo J. Bellen
Gene (Drosophila melanogaster)	UAS-Drp1	Bloomington	BDSC: 51647	Donor: Hugo J. Bellen
Gene (Drosophila melanogaster)	UAS-Drp1k38a	PMID: 19056353	FBtp0041290
Genetic reagent (D. melanogaster)	Mef2-GAL4	Bloomington	BDSC: 27390
Genetic reagent (D. melanogaster)	Act88F-GAL4	PMID: 22008792		Source: Richard Cripps
Genetic reagent (D. melanogaster)	him-GAL4	PMID: 29846170
Genetic reagent (D. melanogaster)	1151-GAL4	PMID: 9502718		Source: K VijayRaghavan
Genetic reagent (D. melanogaster)	Act88F-GFP	PMID: 26896675	VDRC: 318362	fTRG10028;
Genetic reagent (D. melanogaster)	Kettin-GFP	PMID: 26896675		fTRG569
Genetic reagent (D. melanogaster)	Flightin-GFP	PMID: 26896675	VDRC: 318238	fTRG876
Genetic reagent (D. melanogaster)	UAS-Marf-IR	PMID: 18799731		Source: Ming Guo
Genetic reagent (D. melanogaster)	UAS-spalt-IR	PMID: 22094701	VDRC: 13302
Genetic reagent (D. melanogaster)	UAS-mito-GFP	Bloomington
Genetic reagent (D. melanogaster)	UAS-MOM-GFP	this paper
Genetic reagent (D. melanogaster)	UAS-Cherry-Gma	PMID: 18184725		Source: Andrew Renault
Genetic reagent (D. melanogaster)	w[1118]	Bloomington	BDSC:3605
Antibody	mouse anti-complex-V(ATP5a)	abcam (15H4C4)	ab14748	(1;500)
Antibody	rabbit anti-Spalt	PMID:12591598		(1:100), Source Reinhard Schuh
Antibody	Alexa Fluor 488 goat anti-mouse	Invitrogen	A11001	(1:500)
Antibody	Alexa Fluor 488 goat anti-rabbit	Invitrogen	A11034	(1:500)
Chemical compound, drug	Vectashield with DAPI	Vector laboratories	Ref H-1200
Chemical compound, drug	Vectashield	Vector laboratories	Ref H-1000
Chemical compound, drug	Schneider medium	Vhermofisher	21720024
Chemical compound, drug	Rhodamine Phalloidin	Invitrogen (MolProbes)	R415	(1:500)
Software, algorithm	Fiji (image J)	PMID: 22743772
Software, algorithm	MyofibrilJ	PMID: 29846170		Source: https://imageJ.net/myofibrilJ
Software, algorithm	MorpholibJ	PMID: 27412086		Source: https://imagej.net/MorphoLibJ
Software, algorithm	Interactive Watershed (ImageJ)			Source: https://imagej.net/Interactive_Watershed
