## Supplementary Table 2 for "Myofibril and mitochondria morphogenesis are coordinated by a mechanical feedback mechanism in muscle"

### Sheet: Figure 1
Figure 1
I - cross-striation index
File	Genotype	Length short path	Length long path	Plotted value (short/long length)
mitoGFP-phalrhod-20fix-60x-z2-1	Mef2GAL4, UAS-mito-GFP	20.032	25.216	0.794416
mitoGFP-phalrhod-20fix-60x-z2-2	Mef2GAL4, UAS-mito-GFP	20.032	27.609	0.725561
mitoGFP-phalrhod-20fix-60x-z2-3	Mef2GAL4, UAS-mito-GFP	20.032	26.579	0.753678
mef2GAL4,mitogfp_phallorhod_IFM_63x2z_1	Mef2GAL4, UAS-mito-GFP	20.032	30.019	0.667311
mef2GAL4,mitogfp_phallorhod_IFM_63x2z_2	Mef2GAL4, UAS-mito-GFP	19.998	29.29	0.682759
mef2GAL4-mitogfp_63x_488_phallorhod_	Mef2GAL4, UAS-mito-GFP	20.021	26.573	0.753434
mef2GAL4,mitogfp,spaltIR_phallorhod_IFM_63x2z_1,2	Mef2GAL4, UAS-mito-GFP; Spalt-IR	9.95	10.147	0.980585
mef2GAL4,mitogfp,spaltIR_phallorhod_IFM_63x2z_2,1	Mef2GAL4, UAS-mito-GFP; Spalt-IR	9.95	10.345	0.961817
mef2GAL4,mitogfp,spaltIR_phallorhod_IFM_63x2z_3,1	Mef2GAL4, UAS-mito-GFP; Spalt-IR	10.011	10.609	0.943633
mef2GAL4,mitogfp,spaltIR_phallorhod_IFM_63x2z_4,1	Mef2GAL4, UAS-mito-GFP; Spalt-IR	10.027	10.133	0.989539
mef2GAL4,mitogfp,spaltIR_phallorhod_IFM_63x2z_5,1_edge	Mef2GAL4, UAS-mito-GFP; Spalt-IR	10.212	10.345	0.987144
mef2GAL4,mitogfp,spaltIR_phallorhod_IFM_63x2z_3,2	Mef2GAL4, UAS-mito-GFP; Spalt-IR	10.054	10.477	0.959626
mask_w, mef2gal4, mitoGFP_phallorhod_63x_z2_leg_2,1	Mef2GAL4, UAS-mito-GFP	10.021	10.287	0.974142
mask_mef2GAL4rtom20gfp_adultleg_AP4z_phalloidin	Mef2GAL4, UAS-mito-GFP	9.983	10.049	0.993432
mask_mef2GAL4rtom20gfp_adultleg_AP4z_phalloidin_2	Mef2GAL4, UAS-mito-GFP	9.99	10.474	0.95379
mask_w, mef2gal4, mitoGFP_phallorhod_63x_z4_leg_2,1	Mef2GAL4, UAS-mito-GFP	10.054	10.305	0.975643
	Individual flies quantified	Mean	Standard deviation	p-value (Student t-test)
Mef2GAL4, UAS-mito-GFP (IFM)	6	0.729526	0.0478316
Mef2GAL4, UAS-mito-GFP; Spalt-IR (IFM)	6	0.970391	0.0182023	4.25578e-07
Mef2GAL4, UAS-mito-GFP (Leg)	4	0.974252	0.0162122	1.06717e-05
J - mitochondrial content
File	Genotype	actin area average all slices in image	mitochondria area average all slices in image	Plotted value
mef2GAL4-mitogfp_63x_488_phallorhod_-2	Mef2GAL4, UAS-mito-GFP	27412.2	14611.5	0.347698
mef2GAL4,mitogfp_phallorhod_IFM_63x2z_1	Mef2GAL4, UAS-mito-GFP	10460	8497.87	0.448251
mef2GAL4,mitogfp_phallorhod_IFM_63x2z_2	Mef2GAL4, UAS-mito-GFP	12321.5	10187.2	0.452588
mitoGFP-phalrhod-20fix-60x-z2-1	Mef2GAL4, UAS-mito-GFP	16695.9	8499.11	0.337333
mitoGFP-phalrhod-20fix-60x-z2-2	Mef2GAL4, UAS-mito-GFP	25848.5	14990.7	0.367066
mef2GAL4rtom20gfp_adultleg_AP4z_phalloidin	Mef2GAL4, UAS-mito-GFP	18964.6	11366.9	0.374756
mef2GAL4rtom20gfp_adultleg_AP4z_phalloidin_2	Mef2GAL4, UAS-mito-GFP	13770.9	6952.11	0.335477
w, mef2gal4, mitoGFP_phallorhod_63x_z2_leg_2,1	Mef2GAL4, UAS-mito-GFP	12823.2	5670.28	0.30661
w, mef2gal4, mitoGFP_phallorhod_63x_z4_leg_2,1	Mef2GAL4, UAS-mito-GFP	3774.91	2636.23	0.411195
mef2GAL4,mitogfp,spaltIR_phallorhod_IFM_63x2z_1,2	Mef2GAL4, UAS-mito-GFP; Spalt-IR	7814.63	9477.51	0.548082
mef2GAL4,mitogfp,spaltIR_phallorhod_IFM_63x2z_1	Mef2GAL4, UAS-mito-GFP; Spalt-IR	11564.8	5372.49	0.317199
mef2GAL4,mitogfp,spaltIR_phallorhod_IFM_63x2z_2,1	Mef2GAL4, UAS-mito-GFP; Spalt-IR	18783.9	8742.49	0.317604
mef2GAL4,mitogfp,spaltIR_phallorhod_IFM_63x2z_2,2	Mef2GAL4, UAS-mito-GFP; Spalt-IR	8215.33	9176.39	0.52763
mef2GAL4,mitogfp,spaltIR_phallorhod_IFM_63x2z_3,1	Mef2GAL4, UAS-mito-GFP; Spalt-IR	15657.6	6655.91	0.298291
	Individual flies quantified	Mean	Standard deviation	p-value (Student t-test)
control IFM	5	0.390587	0.0556732
control leg	4	0.357009	0.0456612	0.364518
Spalt RNAi	5	0.401761	0.124692	0.859372
K - mitochondrial content tubular leg muscle
		actin area average all slices in image		mitochondria area average all slices in image		Plotted value
File	Genotype	peripheral area	central area	peripheral area	central area	peripheral area	central area
mef2GAL4rtom20gfp_adultleg_AP4z_phalloidin	Mef2GAL4, UAS-mito-GFP	11306.4	5441.23	3612.04	6119.14	0.242118	0.52932
mef2GAL4rtom20gfp_adultleg_AP4z_phalloidin_2	Mef2GAL4, UAS-mito-GFP	6726931	208674	463964	337848	0.064521	0.618178
mefGAL4,mitoGFP_leg_63x4z_5,1 tube 1	Mef2GAL4, UAS-mito-GFP	5078.79	466.946	1812.48	348.478	0.263011	0.427358
mefGAL4,mitoGFP_leg_63x4z_5,1 tube 2	Mef2GAL4, UAS-mito-GFP	5774.48	109.242	2568	148.803	0.307822	0.576655
	Individual muscles quantified	Mean	Standard deviation	p-value (Student t-test)
peripheral	4	0.219368	0.106808	0.00323185
central	4	0.537878	0.0821375

### Sheet: Figure 2
Figure 2 and Sup Fig 2
	Original file	Volume of acquisition	Individual mitochondria quantified after segmentation
Flight muscle quantifications (panels C, D, E, F, G, sup 2D)	mef2GAL4mitogfp_100x2z_1	67,48x67,48x6,65m	1137
Leg muscle quantifications (panels J, K, L, M, N, sup 2E)	mefGAL4mitoGFP_leg_100x4z_10,1_actin_Airyscan Processing	41,51x41,51x15,36m	1336

### Sheet: Figure 4
Figure 4
J - mitochondrial content
File	Genotype	actin area average all slices in image	mitochondria area average all slices in image	Plotted value
mefGAL4,mitoGFP_63x2z_1,1	Mef2GAL4, UAS-mito-GFP	75002.7	45275.9	0.376425
mefGAL4,mitoGFP_63x2z_1,2	Mef2GAL4, UAS-mito-GFP	82924.5	70338.3	0.458939
mefGAL4,mitoGFP_63x2z_2,1	Mef2GAL4, UAS-mito-GFP	60126.1	37179.2	0.382088
mefGAL4,mitoGFP_63x2z_2	Mef2GAL4, UAS-mito-GFP	76365	54406.8	0.416044
mefGAL4,mitoGFP_63x2z_3,2	Mef2GAL4, UAS-mito-GFP	21116.1	13248.8	0.385533
mefGAL4,mitoGFP_63x2z_3	Mef2GAL4, UAS-mito-GFP	72692.7	43755.4	0.37575
mefGAL4,mitoGFP_63x2z_4	Mef2GAL4, UAS-mito-GFP	61961	39016.9	0.38639
mefGAL4,mitoGFP_63x2z_5	Mef2GAL4, UAS-mito-GFP	49763.5	34648.1	0.410466
mefGAL4,mitoGFP_63x2z_6,2	Mef2GAL4, UAS-mito-GFP	25489.6	13510.6	0.346424
mefGAL4,mitoGFP_63x2z_6	Mef2GAL4, UAS-mito-GFP	35551.8	16896	0.322149
mefGAL4,mitoGFP_63x4z_7	Mef2GAL4, UAS-mito-GFP	37292.6	19855	0.347434
mefGAL4,mitoGFP_63x4z_8	Mef2GAL4, UAS-mito-GFP	13993.9	8071.72	0.365805
mef2GAL4,mitogfp, MarfIR_22c_IFMadult_phallorhod_63x_2z_1,1	Mef2GAL4, UAS-mito-GFP; UAS-Marf-RNAi	28471.9	16146.9	0.361885
mef2GAL4,mitogfp, MarfIR_22c_IFMadult_phallorhod_63x_2z_1,3	Mef2GAL4, UAS-mito-GFP; UAS-Marf-RNAi	21108.2	17445.6	0.4525
mef2GAL4,mitogfp, MarfIR_22c_IFMadult_phallorhod_63x_2z_2,1	Mef2GAL4, UAS-mito-GFP; UAS-Marf-RNAi	21536	17005.6	0.441227
mef2GAL4,mitogfp, MarfIR_22c_IFMadult_phallorhod_63x_2z_2,3	Mef2GAL4, UAS-mito-GFP; UAS-Marf-RNAi	22223.5	13897.1	0.384742
mef2GAL4,mitogfp, MarfIR_22c_IFMadult_phallorhod_63x_2z_3,1	Mef2GAL4, UAS-mito-GFP; UAS-Marf-RNAi	25407.1	12148.8	0.323485
mef2GAL4,mitogfp, MarfIR_22c_IFMadult_phallorhod_63x_4z_2,1	Mef2GAL4, UAS-mito-GFP; UAS-Marf-RNAi	5347.68	3467.8	0.393376
mef2GAL4 UAS-mitoGFP, UAS-MarfIRriv, phallorhod, 63x2z, 1,1	Mef2GAL4, UAS-mito-GFP; UAS-Marf-RNAi	11708.9	8478.64	0.419994
mef2GAL4 UAS-mitoGFP, UAS-MarfIRriv, phallorhod, 63x2z, 1,2	Mef2GAL4, UAS-mito-GFP; UAS-Marf-RNAi	9509.67	6041.42	0.388489
mef2GAL4 UAS-mitoGFP, UAS-MarfIRriv, phallorhod, 63x2z, 1,3	Mef2GAL4, UAS-mito-GFP; UAS-Marf-RNAi	15938.1	7913.09	0.331769
mef2GAL4 UAS-mitoGFP, UAS-MarfIRriv, phallorhod, 63x2z, 2,1	Mef2GAL4, UAS-mito-GFP; UAS-Marf-RNAi	5962.07	4680.53	0.439792
mef2GAL4 UAS-mitoGFP, UAS-MarfIRriv, phallorhod, 63x4z, 1,1	Mef2GAL4, UAS-mito-GFP; UAS-Marf-RNAi	4621.48	2950.77	0.389682
mef2GAL4 UAS-mitoGFP, UAS-MarfIRriv, phallorhod, 63x4z, 2,1	Mef2GAL4, UAS-mito-GFP; UAS-Marf-RNAi	1820.9	1495.06	0.450868
mef2gal4, mitoGFP,UAS-Marf_phallorhod_63x_z1_2,1	Mef2GAL4, UAS-mito-GFP; UAS-Marf-1	37262.3	19280.3	0.340988
mef2gal4, mitoGFP,UAS-Marf_phallorhod_63x_z2_1,1	Mef2GAL4, UAS-mito-GFP; UAS-Marf-1	16031.4	7302.89	0.312969
mef2gal4, mitoGFP,UAS-Marf_phallorhod_63x_z2_1,2	Mef2GAL4, UAS-mito-GFP; UAS-Marf-1	17839.3	11327.2	0.388363
mef2gal4, mitoGFP,UAS-Marf_phallorhod_63x_z2_2,1	Mef2GAL4, UAS-mito-GFP; UAS-Marf-1	28893.9	7810.61	0.212797
mef2gal4, mitoGFP,UAS-Marf_phallorhod_63x_z2_3,1	Mef2GAL4, UAS-mito-GFP; UAS-Marf-1	15306.2	15428.4	0.501988
mef2gal4, mitoGFP,UAS-Marf_phallorhod_63x_z2_4,1	Mef2GAL4, UAS-mito-GFP; UAS-Marf-1	12395.3	5207.89	0.295849
mef2gal4, mitoGFP,UAS-Marf_phallorhod_63x_z4_1,1	Mef2GAL4, UAS-mito-GFP; UAS-Marf-1	6781.57	1133.66	0.143226
mef2gal4, mitoGFP,UAS-Marf_phallorhod_63x_z4_1,2	Mef2GAL4, UAS-mito-GFP; UAS-Marf-1	8516.83	2268.96	0.210366
mef2gal4, mitoGFP,UAS-Marf_phallorhod_63x_z4_2,1	Mef2GAL4, UAS-mito-GFP; UAS-Marf-1	4813.73	2061.2	0.299814
mef2gal4, mitoGFP,UAS-Marf_phallorhod_63x_z4_3,1	Mef2GAL4, UAS-mito-GFP; UAS-Marf-1	7774.32	7515.6	0.491539
mef2gal4, mitoGFP,UAS-Marf_phallorhod_63x_z4_3,2	Mef2GAL4, UAS-mito-GFP; UAS-Marf-1	3638.5	3898.94	0.517276
mef2gal4, mitoGFP,UAS-Marf_phallorhod_63x_z4_4,1	Mef2GAL4, UAS-mito-GFP; UAS-Marf-1	8216.38	2158.45	0.208047
mef2GAL4mitogfp, Marfbellen_phallorhod_adult_63x2z_1.1	Mef2GAL4, UAS-mito-GFP; UAS-Marf-2	6388.02	4559.09	0.416465
mef2GAL4mitogfp, Marfbellen_phallorhod_adult_63x2z_1.2	Mef2GAL4, UAS-mito-GFP; UAS-Marf-2	5615.26	4185.91	0.427082
mef2GAL4mitogfp, Marfbellen_phallorhod_adult_63x2z_1.3	Mef2GAL4, UAS-mito-GFP; UAS-Marf-2	3621.93	1756.49	0.326582
mef2GAL4mitogfp, Marfbellen_phallorhod_adult_63x2z_2.1	Mef2GAL4, UAS-mito-GFP; UAS-Marf-2	15559.6	10425.8	0.401217
mef2GAL4mitogfp, Marfbellen_phallorhod_adult_63x2z_2.2	Mef2GAL4, UAS-mito-GFP; UAS-Marf-2	17040.2	9360.78	0.354562
mef2GAL4mitogfp, Marfbellen_phallorhod_adult_63x2z_2.4	Mef2GAL4, UAS-mito-GFP; UAS-Marf-2	22077.7	11169.7	0.335958
mef2GAL4mitogfp, Marfbellen_phallorhod_adult_63x2z_3.1	Mef2GAL4, UAS-mito-GFP; UAS-Marf-2	14309	8562.24	0.374368
mef2GAL4mitogfp, Marfbellen_phallorhod_adult_63x2z_3.2	Mef2GAL4, UAS-mito-GFP; UAS-Marf-2	5071.8	3036.69	0.374508
mef2GAL4mitogfp, Marfbellen_phallorhod_adult_63x2z_4.1	Mef2GAL4, UAS-mito-GFP; UAS-Marf-2	28012.3	10745.8	0.277252
mef2GAL4mitogfp, Marfbellen_phallorhod_adult_63x4z_4.2	Mef2GAL4, UAS-mito-GFP; UAS-Marf-2	5767.69	3134.99	0.35214
mef2GAL4mitogfp, Marfbellen_phallorhod_adult_63x4z_4.3	Mef2GAL4, UAS-mito-GFP; UAS-Marf-2	13090.7	5336.19	0.289587
	Individual flies quantified	Mean	Standard deviation	p-value (Student t-test)
control IFM	12	0.381121	0.0360385
Marf RNAi	12	0.398151	0.0441732	0.311997
UAS-Marf-1	12	0.326935	0.125891	0.165797
UAS-Marf-2	11	0.357247	0.0482825	0.190874
K - individual mitochondria
File	Genotype	Slice #	# mito	Area	Individual area	Plotted value
crop50,20_ef2GAL4,mitogfp_22c_IFMadult_phallorhod_63x_2z_2,1	Mef2GAL4, UAS-mito-GFP
		1	117	313.408	2.6787	2.41236
		2	111	306.248	2.75899
		3	126	305.927	2.42799
		4	148	298.593	2.01752
		5	144	302.562	2.10113
		6	148	311.263	2.10313
		7	151	316.921	2.09881
		8	155	354.015	2.28397
		9	146	379.615	2.6001
		10	131	381.582	2.91284
		11	148	377.809	2.55276
crop50,20_mef2GAL4,mitogfp_22c_IFMadult_phallorhod_63x_2z_1,1	Mef2GAL4, UAS-mito-GFP	1	84	217.288	2.58676	2.37443
		2	85	139.336	1.63925
		3	97	149.379	1.53999
		4	154	236.563	1.53612
		5	116	298.719	2.57516
		6	108	301.498	2.79165
		7	113	317.168	2.8068
		8	137	303.782	2.21739
		9	122	271.473	2.22519
		10	126	273.961	2.17429
		11	124	274.421	2.21307
		12	110	302.071	2.7461
		13	115	351.839	3.05947
		14	123	385.086	3.13078
crop50,20_mef2GAL4 UAS-mitoGFP, phallorhod, 63x2z, 1	Mef2GAL4, UAS-mito-GFP	1	150	217.319	1.44879	1.54413
		2	147	189.243	1.28737
		3	163	200.072	1.22744
		4	174	231.73	1.33178
		5	172	270.83	1.57459
		6	182	323.859	1.77945
		7	156	300.495	1.92625
		8	153	271.942	1.7774
crop50,20_mef2GAL4 UAS-mitoGFP, phallorhod, 63x2z, 2	Mef2GAL4, UAS-mito-GFP	1	120	184.732	1.53943	1.5881
		2	135	227.449	1.68481
		3	147	221.031	1.50361
		4	156	214.996	1.37818
		5	158	224.301	1.41963
		6	164	257.596	1.57071
		7	175	307.212	1.7555
		8	163	302.028	1.85293
crop50,20_mef2GAL4 UAS-mitoGFP, phallorhod, 63x2z, 3	Mef2GAL4, UAS-mito-GFP	1	111	131.577	1.18538	1.41409
		2	113	149.991	1.32735
		3	128	169.374	1.32323
		4	166	225.061	1.35579
		5	181	256.124	1.41505
		6	174	279.223	1.60473
		7	185	283.622	1.53309
		8	182	285.393	1.56809
crop50-20_mef2GAL4,mitogfp, MarfIR_22c_IFMadult_phallorhod_63x_2z_1,3	Mef2GAL4, UAS-mito-GFP; UAS-Marf-RNAi	1	292	272.371	0.932777	0.932714
		2	290	282.163	0.972976
		3	300	281.42	0.938067
		4	307	278.268	0.90641
		5	294	279.501	0.950684
		6	299	277.152	0.92693
		7	299	273.366	0.914268
		8	303	282.719	0.933066
		9	295	275.676	0.934495
		10	290	272.571	0.9399
		11	292	265.802	0.910281
		12	280	260.73
		13	285	261.269
		14	272	270.535
crop50-20_mef2GAL4,mitogfp, MarfIR_22c_IFMadult_phallorhod_63x_2z_2,2	Mef2GAL4, UAS-mito-GFP; UAS-Marf-RNAi	1	345	309.748	0.89782	0.878678
		2	329	303.912	0.923745
		3	301	287.747	0.95597
		4	324	271.499	0.83796
		5	332	270.431	0.814551
		6	365	281.294	0.770668
		7	353	290.287	0.822343
		8	343	319.852	0.932513
		9	337	321.002	0.952528
crop50-20_mef2GAL4,mitogfp, MarfIR_22c_IFMadult_phallorhod_63x_2z_3,1	Mef2GAL4, UAS-mito-GFP; UAS-Marf-RNAi	1	173	125.19	0.723642	0.684082
		2	196	133.93	0.683316
		3	202	139.288	0.689545
		4	208	141.611	0.680822
		5	206	145.515	0.706383
		6	205	144.095	0.702902
		7	238	147.738	0.620748
		8	302	175.865	0.582334
		9	325	207.15	0.637385
		10	326	225.451	0.691567
		11	321	223.428	0.696037
		12	319	228.46	0.716176
		13	323	232.42	0.719567
		14	355	246.376	0.694017
		15	352	252.307	0.716781
crop50-20_mef2GAL4 UAS-mitoGFP, UAS-MarfIRriv, phallorhod, 63x2z, 1,1	Mef2GAL4, UAS-mito-GFP; UAS-Marf-RNAi	1	253	213.724	0.844759	0.816414
		2	150	116.896	0.779307
		3	88	83.337	0.947011
		4	155	94.478	0.609535
		5	290	209.073	0.720941
		6	328	275.802	0.84086
		7	320	291.229	0.910091
		8	304	267.157	0.878806
crop50-20_mef2GAL4 UAS-mitoGFP, UAS-MarfIRriv, phallorhod, 63x2z, 2,1	Mef2GAL4, UAS-mito-GFP; UAS-Marf-RNAi	1	265	261.221	0.98574	0.908446
		2	258	255.967	0.99212
		3	294	255.181	0.867963
		4	273	247.018	0.904828
		5	287	227.184	0.791582
	Individual flies/mitocondria quantified per plane	Mean	Standard deviation	p-value (Student t-test)
control	5/6894	1.86662	0.485298
Marf RNAi	5/14443	0.844067	0.0994497	0.00171998
L - cross striation index
File	Genotype	Length straight	Long Length	Plotted value (Lengh straigh/ Long length)
mitoGFP-phalrhod-20fix-60x-z2-1	Mef2GAL4, UAS-mito-GFP	20.032	25.216	0.794416
mitoGFP-phalrhod-20fix-60x-z2-2	Mef2GAL4, UAS-mito-GFP	20.032	27.609	0.725561
mitoGFP-phalrhod-20fix-60x-z2-3	Mef2GAL4, UAS-mito-GFP	20.032	26.579	0.753678
mef2GAL4,mitogfp_phallorhod_IFM_63x2z_1	Mef2GAL4, UAS-mito-GFP	20.032	30.019	0.667311
mef2GAL4,mitogfp_phallorhod_IFM_63x2z_2	Mef2GAL4, UAS-mito-GFP	19.998	29.29	0.682759
mef2GAL4-mitogfp_63x_488_phallorhod_	Mef2GAL4, UAS-mito-GFP	20.021	26.573	0.753434
mef2gal4, mitoGFP,UAS-Marf_phallorhod_63x_z1_2,1	Mef2GAL4, UAS-mito-GFP, UAS-Marf1	10.011	10.789	0.92789
mef2gal4, mitoGFP,UAS-Marf_phallorhod_63x_z2_1,1	Mef2GAL4, UAS-mito-GFP, UAS-Marf1	10.105	10.214	0.989328
mef2gal4, mitoGFP,UAS-Marf_phallorhod_63x_z2_2,1	Mef2GAL4, UAS-mito-GFP, UAS-Marf1	10.011	10.077	0.99345
mef2gal4, mitoGFP,UAS-Marf_phallorhod_63x_z2_3,1	Mef2GAL4, UAS-mito-GFP, UAS-Marf1	9.978	10.015	0.996306
mef2gal4, mitoGFP,UAS-Marf_phallorhod_63x_z2_4,1	Mef2GAL4, UAS-mito-GFP, UAS-Marf1	9.992	10.277	0.972268
mef2gal4, mitoGFP,UAS-Marf_phallorhod_63x_z4_3,2	Mef2GAL4, UAS-mito-GFP, UAS-Marf1	9.989	10.279	0.971787
mef2GAL4uasmitogfp, Marfriv RT_adult_phallorhod_63x4z_3,1	Mef2GAL4, UAS-mito-GFP, UAS-Marf1	10.011	10.015	0.999601
mef2GAL4uasmitogfp, Marfriv RT_adult_phallorhod_63x4z_3,2	Mef2GAL4, UAS-mito-GFP, UAS-Marf1	10.331	10.51	0.982969
mef2GAL4uasmitogfp, Marfriv RT_adult_phallorhod_63x4z_3,3	Mef2GAL4, UAS-mito-GFP, UAS-Marf1	10.082	10.378	0.971478
mef2GAL4uasmitogfp, Marfriv RT_adult_phallorhod_63x4z1,1	Mef2GAL4, UAS-mito-GFP, UAS-Marf1	10.016	10.411	0.962059
mef2GAL4uasmitogfp, Marfriv RT_adult_phallorhod_63x4z1,2	Mef2GAL4, UAS-mito-GFP, UAS-Marf1	10.081	10.213	0.987075
mef2GAL4uasmitogfp, Marfriv RT_adult_phallorhod_63x4z1,3	Mef2GAL4, UAS-mito-GFP, UAS-Marf1	10.021	11.102	0.90263
mef2GAL4uasmitogfp, Marfriv RT_adult_phallorhod_63x4z2,2	Mef2GAL4, UAS-mito-GFP, UAS-Marf1	10.006	10.576	0.946104
mef2GAL4mitogfp,Marfriv_IFM_adult_22c_phallorhod_63x_2z_2,1	Mef2GAL4, UAS-mito-GFP, UAS-Marf1	10.053	11.332	0.887134
mef2GAL4mitogfp,Marfriv_IFM_adult_22c_phallorhod_63x_2z_3,1	Mef2GAL4, UAS-mito-GFP, UAS-Marf1	9.995	10.148	0.984923
mef2GAL4mitogfp,Marfriv_IFM_adult_22c_phallorhod_63x_4z_1,1	Mef2GAL4, UAS-mito-GFP, UAS-Marf1	10.016	10.937	0.91579
mef2GAL4mitogfp,Marfriv_IFM_adult_22c_phallorhod_63x_4z_2,3	Mef2GAL4, UAS-mito-GFP, UAS-Marf1	10.016	11.498	0.871108
mef2GAL4mitogfp, Marfbellen_phallorhod_adult_63x2z_1,1	Mef2GAL4, UAS-mito-GFP, UAS-Marf2	10.016	10.279	0.974414
mef2GAL4mitogfp, Marfbellen_phallorhod_adult_63x2z_1,2	Mef2GAL4, UAS-mito-GFP, UAS-Marf2	10.276	12.706	0.808752
mef2GAL4mitogfp, Marfbellen_phallorhod_adult_63x2z_1,3	Mef2GAL4, UAS-mito-GFP, UAS-Marf2	10.016	11.06	0.905606
mef2GAL4mitogfp, Marfbellen_phallorhod_adult_63x2z_2,1	Mef2GAL4, UAS-mito-GFP, UAS-Marf2	10.02	10.082	0.99385
mef2GAL4mitogfp, Marfbellen_phallorhod_adult_63x2z_2,2	Mef2GAL4, UAS-mito-GFP, UAS-Marf2	10.038	10.277	0.976744
mef2GAL4mitogfp, Marfbellen_phallorhod_adult_63x2z_2,4	Mef2GAL4, UAS-mito-GFP, UAS-Marf2	10.022	11.726	0.854682
mef2GAL4mitogfp, Marfbellen_phallorhod_adult_63x2z_3,1	Mef2GAL4, UAS-mito-GFP, UAS-Marf2	10.016	10.873	0.921181
mef2GAL4mitogfp, Marfbellen_phallorhod_adult_63x2z_4,1,	Mef2GAL4, UAS-mito-GFP, UAS-Marf2	10.019	10.859	0.922645
mef2GAL4mitogfp, Marfbellen_phallorhod_adult_63x4z_4,2	Mef2GAL4, UAS-mito-GFP, UAS-Marf2	10.016	10.738	0.932762
mef2GAL4mitogfp, Marfbellen_phallorhod_adult_63x4z_4,3	Mef2GAL4, UAS-mito-GFP, UAS-Marf2	10.016	11.461	0.87392
	Individual flies quantified	Mean	Standard deviation	p-value (Student t-test)
Mef2GAL4, UAS-mito-GFP	6	0.729526	0.0478316
Mef2GAL4, UAS-mito-GFP, UAS-Marf1	17	0.956582	0.0408161	2.46253e-10
Mef2GAL4, UAS-mito-GFP, UAS-Marf2	10	0.916456	0.0583604	1.19245e-05
E, F - sarcomere length/width
File	Genotype	myofibrils lengh	myofibrils width
mef2GAL4,mitogfp_22c_IFMadult_phallorhod_63x_2z_1,1	mef2-GAL4, UAS-mitogfp	3.3738	1.3838
mef2GAL4,mitogfp_22c_IFMadult_phallorhod_63x_2z_1,2	mef2-GAL4, UAS-mitogfp	3.5513	1.3179
mef2GAL4,mitogfp_22c_IFMadult_phallorhod_63x_2z_2,1	mef2-GAL4, UAS-mitogfp	3.0671	1.5156
mef2GAL4 UAS-mitoGFP, phallorhod, 63x2z, 1	mef2-GAL4, UAS-mitogfp	3.5513	1.4497
mef2GAL4 UAS-mitoGFP, phallorhod, 63x2z, 2	mef2-GAL4, UAS-mitogfp	3.5513	1.3179
mef2GAL4 UAS-mitoGFP, phallorhod, 63x2z, 3	mef2-GAL4, UAS-mitogfp	3.3738	1.3838
mef2GAL4,mitogfp, MarfIR_22c_IFMadult_phallorhod_63x_2z_1,2,cziCh2Sl10	mef2-GAL4, UAS-mitogfp, UAS-MarfIR	3.5513	1.5156
mef2GAL4,mitogfp, MarfIR_22c_IFMadult_phallorhod_63x_2z_2,1,cziCh2Sl7	mef2-GAL4, UAS-mitogfp, UAS-MarfIR	3.5513	1.5156
mef2GAL4,mitogfp, MarfIR_22c_IFMadult_phallorhod_63x_2z_2,2,cziCh2Sl4	mef2-GAL4, UAS-mitogfp, UAS-MarfIR	3.2131	1.3179
mef2GAL4,mitogfp, MarfIR_22c_IFMadult_phallorhod_63x_2z_2,3,cziCh2Sl11	mef2-GAL4, UAS-mitogfp, UAS-MarfIR	3.0671	1.3838
mef2GAL4,mitogfp, MarfIR_22c_IFMadult_phallorhod_63x_2z_3,1,cziCh2Sl4	mef2-GAL4, UAS-mitogfp, UAS-MarfIR	3.5513	1.5156
mef2GAL4,mitogfp, MarfIR_22c_IFMadult_phallorhod_63x_2z_3,2,cziCh2Sl6	mef2-GAL4, UAS-mitogfp, UAS-MarfIR	3.5513	1.5156
mef2GAL4 UAS-mitoGFP, UAS-MarfIRriv, phallorhod, 63x2z, 1,1,cziCh3Sl1	mef2-GAL4, UAS-mitogfp, UAS-MarfIR	3.3738	1.5815
mef2GAL4 UAS-mitoGFP, UAS-MarfIRriv, phallorhod, 63x2z, 1,2,cziCh3Sl1	mef2-GAL4, UAS-mitogfp, UAS-MarfIR	3.0671	1.5156
mef2GAL4 UAS-mitoGFP, UAS-MarfIRriv, phallorhod, 63x2z, 1,3,cziCh3Sl1	mef2-GAL4, UAS-mitogfp, UAS-MarfIR	3.2131	1.5156
mef2GAL4 UAS-mitoGFP, UAS-MarfIRriv, phallorhod, 63x2z, 1,4,cziCh3Sl1	mef2-GAL4, UAS-mitogfp, UAS-MarfIR	3.2131	1.4497
mef2GAL4 UAS-mitoGFP, UAS-MarfIRriv, phallorhod, 63x2z, 2,1,cziCh3Sl1	mef2-GAL4, UAS-mitogfp, UAS-MarfIR	3.2131	1.252
mef2GAL4 UAS-mitoGFP, UAS-MarfIRriv, phallorhod, 63x2z, 2,2,cziCh3Sl6	mef2-GAL4, UAS-mitogfp, UAS-MarfIR	3.3738	1.5156
mef2GAL4,mitogfp, UAS-drp1_22c_IFMadult_phallorhod_63x_2z_1,1,cziCh2Sl7	mef2-GAL4, UAS-mitogfp, UAS-drp1	3.5513	1.6474
mef2GAL4,mitogfp, UAS-drp1_22c_IFMadult_phallorhod_63x_2z_1,2,cziCh2Sl1	mef2-GAL4, UAS-mitogfp, UAS-drp1	3.7486	1.5156
mef2GAL4,mitogfp, UAS-drp1_22c_IFMadult_phallorhod_63x_2z_1,3,cziCh2Sl1	mef2-GAL4, UAS-mitogfp, UAS-drp1	3.3738	1.3838
mef2GAL4,mitogfp, UAS-drp1_22c_IFMadult_phallorhod_63x_2z_2,1,cziCh2Sl1	mef2-GAL4, UAS-mitogfp, UAS-drp1	3.7486	1.5156
mef2GAL4,mitogfp, UAS-drp1_22c_IFMadult_phallorhod_63x_2z_2,2,cziCh2Sl3	mef2-GAL4, UAS-mitogfp, UAS-drp1	3.7486	1.5815
	Individual flies quantified	Mean lengh	Standard deviation lengh	p-value (Student t-test) lengh
Mef2GAL4, UAS-mito-GFP	6	3.41143	0.189782
mef2-GAL4, UAS-mitogfp, UAS-MarfIR	12	3.32828	0.188918	0.392403
mef2-GAL4, UAS-mitogfp, UAS-drp1	5	3.63418	0.168777	0.072327
	Individual flies quantified	Mean width	Standard deviation width	p-value (Student t-test) width
Mef2GAL4, UAS-mito-GFP	6	1.39478	0.0770401
mef2-GAL4, UAS-mitogfp, UAS-MarfIR	12	1.46617	0.0978464	0.139623
mef2-GAL4, UAS-mitogfp, UAS-drp1	5	1.52878	0.0977455	0.0313066
C, L – Flytest
				Plotted value (percentage)
Genotype	Zone 1 (Normal)	Zone 2 (Weak flyer)	Zone 3 (Flightless)	Zone 1 (Normal)	Zone 2 (Weak flyer)	Zone 3 (Flightless)
Mef2GAL4	40	0	0	100	0	0
Mef2GAL4 UAS-MarfIR	3	6	31	7.5	15	77.5
Mef2GAL4 UAS-drp1k38a	0	0	40	0	0	100

### Sheet: Figure 5
Figure 5
D - Actin88F-GFP fosmid
File	Genotype	Average signal intensity	Plotted value (normalized to control average)
mef2GAL4, act88fgfp_phallorhod_IFM_63x2z_1	mef2GAL4, fTRG100028-act88f-GFP	27331	0.94553
mef2GAL4, act88fgfp_phallorhod_IFM_63x2z_2	mef2GAL4, fTRG100028-act88f-GFP	25619.7	0.886327
mef2GAL4, act88fgfp_phallorhod_IFM_63x2z_3	mef2GAL4, fTRG100028-act88f-GFP	32168.5	1.11289
mef2GAL4, act88fgfp_phallorhod_IFM_63x2z_4	mef2GAL4, fTRG100028-act88f-GFP	29267.2	1.01251
mef2GAL4, act88fgfp_phallorhod_IFM_63x2z_5	mef2GAL4, fTRG100028-act88f-GFP	30813.8	1.06602
mef2GAL4, act88fgfp_phallorhod_IFM_63x2z_6	mef2GAL4, fTRG100028-act88f-GFP	33869.4	1.17173
mef2GAL4, act88fgfp_phallorhod_IFM_63x2z_7	mef2GAL4, fTRG100028-act88f-GFP	23268.7	0.804994
mef2GAL4, act88fgfp, Marf1_phallorhod_IFM_63x2z_1	mef2GAL4, fTRG100028-act88f-GFP, UAS-Marf-1	4788.78	0.16567
mef2GAL4, act88fgfp, Marf1_phallorhod_IFM_63x2z_2	mef2GAL4, fTRG100028-act88f-GFP, UAS-Marf-1	1583.49	0.0547819
mef2GAL4, act88fgfp, Marf1_phallorhod_IFM_63x2z_3	mef2GAL4, fTRG100028-act88f-GFP, UAS-Marf-1	1451.2	0.0502049
mef2GAL4, act88fgfp, Marf1_phallorhod_IFM_63x2z_4	mef2GAL4, fTRG100028-act88f-GFP, UAS-Marf-1	1842.1	0.0637284
mef2GAL4, act88fgfp, Marf1_phallorhod_IFM_63x2z_5	mef2GAL4, fTRG100028-act88f-GFP, UAS-Marf-1	2293.9	0.0793586
mef2GAL4, act88fgfp, Marf1_phallorhod_IFM_63x2z_6	mef2GAL4, fTRG100028-act88f-GFP, UAS-Marf-1	926.072	0.032038
mef2GAL4, act88fgfp, Marf1_phallorhod_IFM_63x2z_7	mef2GAL4, fTRG100028-act88f-GFP, UAS-Marf-1	907.792	0.0314055
mef2GAL4, act88fgfp, Marf1_phallorhod_IFM_63x2z_9	mef2GAL4, fTRG100028-act88f-GFP, UAS-Marf-1	1025.85	0.0354899
mef2GAL4, act88fgfp_phallorhod_leg_63x2z_7	mef2GAL4, fTRG100028-act88f-GFP	790.03	0.0273315
mef2GAL4, act88fgfp_phallorhod_leg_63x2z_5	mef2GAL4, fTRG100028-act88f-GFP	895.944	0.0309957
mef2GAL4, act88fgfp_phallorhod_leg_63x2z_4	mef2GAL4, fTRG100028-act88f-GFP	652.602	0.0225771
mef2GAL4, act88fgfp_phallorhod_leg_63x2z_3	mef2GAL4, fTRG100028-act88f-GFP	1052.54	0.0364132
mef2GAL4, act88fgfp_phallorhod_leg_63x2z_2	mef2GAL4, fTRG100028-act88f-GFP	1054.04	0.036465
	Individual flies quantified	Mean	Standard deviation	p-value (Student t-test)
mef2GAL4, fTRG100028-act88f-GFP (IFM)	7	1	0.129528
mef2GAL4, fTRG100028-act88f-GFP, UAS-Marf-1 (Leg)	8	0.0640847	0.0443119	6.04402e-11
mef2GAL4, fTRG100028-act88f-GFP (IFM)	5	0.0307565	0.00598487	1.4057e-08
H - Flightin-GFP fosmid
File	Genotype	Average signal intensity	Plotted value (normalized to control average)
mef2GAL4, flightingfp_phallorhod_63x2z_9	mef2GAL4, fTRG876-flightin-GFP	40321.8	0.939246
mef2GAL4, flightingfp_phallorhod_63x2z_8	mef2GAL4, fTRG876-flightin-GFP	33971.9	0.791334
mef2GAL4, flightingfp_phallorhod_63x2z_7	mef2GAL4, fTRG876-flightin-GFP	55862.3	1.30124
mef2GAL4, flightingfp_phallorhod_63x2z_6	mef2GAL4, fTRG876-flightin-GFP	46795.9	1.09005
mef2GAL4, flightingfp_phallorhod_63x2z_5	mef2GAL4, fTRG876-flightin-GFP	39164.4	0.912287
mef2GAL4, flightingfp_phallorhod_63x2z_4	mef2GAL4, fTRG876-flightin-GFP	61169.4	1.42487
mef2GAL4, flightingfp_phallorhod_63x2z_3	mef2GAL4, fTRG876-flightin-GFP	32982.3	0.768283
mef2GAL4, flightingfp_phallorhod_63x2z_2	mef2GAL4, fTRG876-flightin-GFP	40618.3	0.946153
mef2GAL4, flightingfp_phallorhod_63x2z_1	mef2GAL4, fTRG876-flightin-GFP	35483.1	0.826536
mef2GAL4, flightingfp,Marf1_phallorhod_63x2z_6	mef2GAL4, fTRG876-flightin-GFP, UAS-Marf-1	2957.26	0.0688858
mef2GAL4, flightingfp,Marf1_phallorhod_63x2z_5	mef2GAL4, fTRG876-flightin-GFP, UAS-Marf-1	684.195	0.0159375
mef2GAL4, flightingfp,Marf1_phallorhod_63x2z_4	mef2GAL4, fTRG876-flightin-GFP, UAS-Marf-1	734.421	0.0171074
mef2GAL4, flightingfp,Marf1_phallorhod_63x2z_3	mef2GAL4, fTRG876-flightin-GFP, UAS-Marf-1	885.731	0.020632
mef2GAL4, flightingfp,Marf1_phallorhod_63x2z_2	mef2GAL4, fTRG876-flightin-GFP, UAS-Marf-1	885.117	0.0206177
mef2GAL4, flightingfp,Marf1_phallorhod_63x2z_1	mef2GAL4, fTRG876-flightin-GFP, UAS-Marf-1	864.049	0.020127
mef2GAL4,flightingfp_leg_63x2z_1	mef2GAL4, fTRG876-flightin-GFP	1181.97	0.0275324
mef2GAL4,flightingfp_leg_63x2z_2	mef2GAL4, fTRG876-flightin-GFP	1479.05	0.0344528
mef2GAL4,flightingfp_leg_63x2z_4	mef2GAL4, fTRG876-flightin-GFP	1161.94	0.027066
mef2GAL4,flightingfp_leg_63x2z_5	mef2GAL4, fTRG876-flightin-GFP	1344.7	0.0313232
mef2GAL4,flightingfp_leg_63x2z_6	mef2GAL4, fTRG876-flightin-GFP	1111.71	0.0258959
mef2GAL4,flightingfp_leg_63x2z_7	mef2GAL4, fTRG876-flightin-GFP	1198.68	0.0279218
mef2GAL4,flightingfp_leg_63x2z_8	mef2GAL4, fTRG876-flightin-GFP	1374.22	0.0320108
	Individual flies quantified	Mean	Standard deviation	p-value (Student t-test)
mef2GAL4, fTRG876-flightin-GFP (IFM)	9	1	0.229395
mef2GAL4, fTRG876-flightin-GFP, UAS-Marf-1 (IFM)	6	0.0272179	0.020508	1.37919e-07
mef2GAL4, fTRG876-flightin-GFP (Leg)	7	0.0294576	0.00314698	2.51213e-08
L - kettin-GFP fosmid
File	Genotype	Average signal intensity	Plotted value (normalized to control average)
mef2GAL4,kettingfp_63x2z_1	mef2GAL4, fTRG569-kettin-GFP	2941.84	1.27152
mef2GAL4,kettingfp_63x2z_2	mef2GAL4, fTRG569-kettin-GFP	2469.04	1.06717
mef2GAL4,kettingfp_63x2z_3	mef2GAL4, fTRG569-kettin-GFP	3060.87	1.32297
mef2GAL4,kettingfp_63x2z_4	mef2GAL4, fTRG569-kettin-GFP	2300.13	0.994159
mef2GAL4,kettingfp_63x2z_5	mef2GAL4, fTRG569-kettin-GFP	796.333	0.34419
mef2GAL4,kettingfp,Marf1_63x2z_1	mef2GAL4, fTRG569-kettin-GFP, UAS-Marf-1	5434.75	2.349
mef2GAL4,kettingfp,Marf1_63x2z_2	mef2GAL4, fTRG569-kettin-GFP, UAS-Marf-1	6796.47	2.93756
mef2GAL4,kettingfp,Marf1_63x2z_3	mef2GAL4, fTRG569-kettin-GFP, UAS-Marf-1	4474.95	1.93416
mef2GAL4,kettingfp,Marf1_63x2z_4	mef2GAL4, fTRG569-kettin-GFP, UAS-Marf-1	6332.31	2.73694
mef2GAL4,kettingfp,Marf1_63x2z_5	mef2GAL4, fTRG569-kettin-GFP, UAS-Marf-1	7687.67	3.32276
mef2GAL4,kettingfp,Marf1_63x2z_6	mef2GAL4, fTRG569-kettin-GFP, UAS-Marf-1	5450.23	2.35569
mef2GAL4,kettingfp,Marf1_63x2z_8	mef2GAL4, fTRG569-kettin-GFP, UAS-Marf-1	7072.71	3.05695
mef2GAL4,kettingfp,Marf1_63x2z_9	mef2GAL4, fTRG569-kettin-GFP, UAS-Marf-1	11773.9	5.08889
mef2GAL4,kettingfp,Marf1_63x2z_10	mef2GAL4, fTRG569-kettin-GFP, UAS-Marf-1	10911	4.71594
mef2GAL4,kettingfp,Marf1_63x2z_11	mef2GAL4, fTRG569-kettin-GFP, UAS-Marf-1	11266.1	4.86941
mef2GAL4,kettingfp,Marf1_63x2z_12_paper	mef2GAL4, fTRG569-kettin-GFP, UAS-Marf-1	11732.2	5.07088
mef2GAL4,kettingfp,Marf1_63x2z_12	mef2GAL4, fTRG569-kettin-GFP, UAS-Marf-1	12778.6	5.52316
mef2GAL4,kettingfp_leg_63x2z_2	mef2GAL4, fTRG569-kettin-GFP	8456.5	3.65506
mef2GAL4,kettingfp_leg_63x2z_1	mef2GAL4, fTRG569-kettin-GFP	3260.73	1.40935
mef2GAL4,kettingfp_leg_63x2z_3	mef2GAL4, fTRG569-kettin-GFP	6878.72	2.97311
mef2GAL4,kettingfp_leg_63x2z_4	mef2GAL4, fTRG569-kettin-GFP	4773.79	2.06332
mef2GAL4,kettingfp_leg_63x2z_5	mef2GAL4, fTRG569-kettin-GFP	1430.18	0.618149
mef2GAL4,kettinGFP,+_63x4z_tubularmuscle_1.1_z1	mef2GAL4, fTRG569-kettin-GFP		4.72347
mef2GAL4,kettinGFP,+_63x4z_tubularmuscle_1.1_z3	mef2GAL4, fTRG569-kettin-GFP		4.60668
	Individual flies quantified	Mean	Standard deviation	p-value (Student t-test)
mef2GAL4; act88f-GFP (IFM)	5	1	0.391364
mef2GAL4; act88f-GFP, UAS-Marf-1 (IFM)	12	3.66345	1.29091	0.000465342
mef2GAL4; act88f-GFP (Leg)	5	2.86416	1.57761	0.0286959
O - Spalt antibody staining
File	Genotype	Average signal intensity	Plotted value (normalized to control average)
mef2GAL4, GMA-GFP_spaltA566_24hAPFeq_21C_2z63x_1_masked_z6	mef2GAL4, UAS-GMA-GFP	21.084	0.767167
mef2GAL4, GMA-GFP_spaltA566_24hAPFeq_21C_2z63x_1_masked_z9	mef2GAL4, UAS-GMA-GFP	22.691	0.82564
mef2GAL4, GMA-GFP_spaltA566_24hAPFeq_21C_2z63x_2.1_z5	mef2GAL4, UAS-GMA-GFP	31.897	1.16061
mef2GAL4, GMA-GFP_spaltA566_24hAPFeq_21C_2z63x_2.1_z8	mef2GAL4, UAS-GMA-GFP	29.016	1.05578
mef2GAL4, GMA-GFP_spaltA566_24hAPFeq_21C_2z63x_3.1_z2	mef2GAL4, UAS-GMA-GFP	30.159	1.09737
mef2GAL4, GMA-GFP_spaltA566_24hAPFeq_21C_2z63x_3.1_z5	mef2GAL4, UAS-GMA-GFP	29.348	1.06786
mef2GAL4, GMA-GFP_spaltA566_24hAPFeq_21C_2z63x_3.2_z2	mef2GAL4, UAS-GMA-GFP	27.196	0.98956
mef2GAL4, GMA-GFP_spaltA566_24hAPFeq_21C_2z63x_3.2_z5	mef2GAL4, UAS-GMA-GFP	26.419	0.961288
mef2GAL4, GMA-GFP_spaltA566_24hAPFeq_21C_2z63x_4_z4	mef2GAL4, UAS-GMA-GFP	21.94	0.798314
mef2GAL4, GMA-GFP_spaltA566_24hAPFeq_21C_2z63x_4_z8	mef2GAL4, UAS-GMA-GFP	20.396	0.742134
mef2GAL4, GMA-GFP_spaltA566_24hAPFeq_21C_2z63x_5_z4	mef2GAL4, UAS-GMA-GFP	37.747	1.37347
mef2GAL4, GMA-GFP_spaltA566_24hAPFeq_21C_2z63x_5_z2	mef2GAL4, UAS-GMA-GFP	31.902	1.16079
mef2GAL4, GMA-GFP, Marfrival_spaltA566_24hAPFeq_21C_2z63x_1,1_z3	mef2GAL4, UAS-GMA-GFP, UAS-Spalt-IR	28.488	1.03657
mef2GAL4, GMA-GFP, Marfrival_spaltA566_24hAPFeq_21C_2z63x_1,1_z5	mef2GAL4, UAS-GMA-GFP, UAS-Spalt-IR	27.782	1.01088
mef2GAL4, GMA-GFP, Marfrival_spaltA566_24hAPFeq_21C_2z63x_1,2_z1	mef2GAL4, UAS-GMA-GFP, UAS-Spalt-IR	17.975	0.654043
mef2GAL4, GMA-GFP, Marfrival_spaltA566_24hAPFeq_21C_2z63x_1,2_z3	mef2GAL4, UAS-GMA-GFP, UAS-Spalt-IR	17.865	0.65004
mef2GAL4, GMA-GFP, Marfrival_spaltA566_24hAPFeq_21C_2z63x_2,1_z3	mef2GAL4, UAS-GMA-GFP, UAS-Spalt-IR	22.282	0.810758
mef2GAL4, GMA-GFP, Marfrival_spaltA566_24hAPFeq_21C_2z63x_2,1_z6	mef2GAL4, UAS-GMA-GFP, UAS-Spalt-IR	20.83	0.757925
mef2GAL4, GMA-GFP, Marfrival_spaltA566_24hAPFeq_21C_2z63x_3,1_z2	mef2GAL4, UAS-GMA-GFP, UAS-Spalt-IR	43.585	1.58589
mef2GAL4, GMA-GFP, Marfrival_spaltA566_24hAPFeq_21C_2z63x_3,1_z5	mef2GAL4, UAS-GMA-GFP, UAS-Spalt-IR	41.604	1.51381
mef2GAL4, GMA-GFP, Marfrival_spaltA566_24hAPFeq_21C_2z63x_3,2_z4	mef2GAL4, UAS-GMA-GFP, UAS-Spalt-IR	55.884	2.03341
mef2GAL4, GMA-GFP, Marfrival_spaltA566_24hAPFeq_21C_2z63x_3,2_z6	mef2GAL4, UAS-GMA-GFP, UAS-Spalt-IR	52.472	1.90926
mef2GAL4, GMA-GFP, Marfrival_spaltA566_24hAPFeq_21C_2z63x_4,1_z3	mef2GAL4, UAS-GMA-GFP, UAS-Spalt-IR	25.416	0.924793
mef2GAL4, GMA-GFP, Marfrival_spaltA566_24hAPFeq_21C_2z63x_4,1_z8	mef2GAL4, UAS-GMA-GFP, UAS-Spalt-IR	28.888	1.05113
mef2GAL4, GMA-GFP, Marfrival_spaltA566_24hAPFeq_21C_2z63x_4,2_z3	mef2GAL4, UAS-GMA-GFP, UAS-Spalt-IR	35.33	1.28553
mef2GAL4, GMA-GFP, Marfrival_spaltA566_24hAPFeq_21C_2z63x_4,2_z6	mef2GAL4, UAS-GMA-GFP, UAS-Spalt-IR	34.168	1.24325
	Individual flies quantified	Mean	Standard deviation	p-value (Student t-test)
mef2GAL4; act88f-GFP (IFM)	12	1.03437	0.0567859
mef2GAL4; act88f-GFP, UAS-Marf-1 (IFM)	14	1.02694	0.341928	0.962834

### Sheet: Figure 6
Figure 6
E – Flytest
					Plotted value (percentage)
Genotype	Zone 1 (Normal)	Zone 2 (Weak flyer)	Zone 3 (Flightless)		Zone 1 (Normal)	Zone 2 (Weak flyer)	Zone 3 (Flightless)
1151-GAL4/+	40	0	0		100	0	0
1151-GAL4/+: UAS-Marf1	40	0	0		100	0	0
Him-GAL4/+	40	0	0		100	0	0
Him-GAL4/UAS-Marf1	35	0	5		87.5	0	12.5
Act88F-GAL4/+	40	0	0		100	0	0
Act88F-GAL4/+; UAS-Marf	0	0	40		0	0	100
Mef2-GAL4/+	40	0	0		100	0	0
Mef2-GAL4 UAS-Marf1	0	0	40		0	0	100
L mitochondria content
File	Genotype	actin area average all slices in image	mitochondria area average all slices in image	Plotted value
act88fGAL4,+_atp5,phalloidin_40x_4z_1,czi	act88fGAL4	36039.1	28129.1	0.438365
act88fGAL4,+_atp5,phalloidin_40x_4z_2,czi	act88fGAL4	7677.25	8780.68	0.533523
act88fGAL4,+_atp5,phalloidin_40x_4z_3,czi	act88fGAL4	13906.3	8704.68	0.384976
act88fGAL4,+_atp5,phalloidin_40x_4z_4,czi	act88fGAL4	16881	10820.4	0.390608
act88fGAL4,+_atp5,phalloidin_40x_4z_5,czi	act88fGAL4	16324.7	10350.2	0.388013
Act88fGAL4,+_atp5,phalloidin_40x_4z_1,czi	act88fGAL4	25209.6	19751.8	0.439306
Act88fGAL4,+_atp5,phalloidin_40x_4z_3,czi	act88fGAL4	26958.8	19354.9	0.417909
Act88fGAL4, Marf_ATP5_40x4z_1,czi	act88fGAL4; UAS-Marf1	20227.2	12823.2	0.387989
Act88fGAL4, Marf_ATP5_40x4z_2,czi	act88fGAL4; UAS-Marf1	24496.8	13385.2	0.35334
Act88fGAL4, Marf_ATP5_40x4z_4,czi	act88fGAL4; UAS-Marf1	11982.4	5254.26	0.30483
Act88fGAL4, Marf_ATP5_40x4z_5,czi	act88fGAL4; UAS-Marf1	16712.9	9296.31	0.357424
Act88fGAL4, Marf_ATP5_40x4z_7,czi	act88fGAL4; UAS-Marf1	25386.6	23611.6	0.481887
Act88fGAL4, Marf_ATP5_40x4z_8,czi	act88fGAL4; UAS-Marf1	25494.9	18065.6	0.414724
Act88fGAL4, Marf_ATP5_40x4z_9,czi	act88fGAL4; UAS-Marf1	20582.1	11076.2	0.349869
Act88fGAL4, Marf_ATP5_40x4z_10,czi	act88fGAL4; UAS-Marf1	16561.4	6002.63	0.266027
	Individual flies quantified	Mean	Standard deviation	p-value (Student t-test)
act88fGAL4	7	0.427529	0.0521515	0.0634571
act88fGAL4; UAS-Marf1	8	0.364511	0.0660086
M cross striation
File	Genotype	Length straight	Long Length	Plotted value (Lengh straigh/ Long length)
act88fGAL4,+_ATP5_40x4z_1	act88fGAL4	9.998	13.278	0.752975
act88fGAL4,+_ATP5_40x4z_2	act88fGAL4	10.015	12.96	0.772762
act88fGAL4,+_ATP5_40x4z_3	act88fGAL4	10.015	12.705	0.788272
act88fGAL4,+_ATP5_40x4z_4	act88fGAL4	10.015	16.753	0.597803
act88fGAL4,+_ATP5_40x4z_5	act88fGAL4	10.015	16.294	0.614643
Act88fGAL4_ATP5_40x4z_1.czi	act88fGAL4	10.032	12.973	0.773298
Act88fGAL4_ATP5_40x4z_2_AS_actin.czi	act88fGAL4	10.015	13.077	0.765848
Act88fGAL4_ATP5_40x4z_3.czi	act88fGAL4	10.032	14.791	0.67825
Act88fGAL4, Marf_ATP5_40x4z_7	act88fGAL4; UAS-Marf1	10.015	12.765	0.784567
Act88fGAL4, Marf_ATP5_40x4z_9	act88fGAL4; UAS-Marf1	10.032	12.729	0.788122
Act88fGAL4, Marf_ATP5_40x4z_6	act88fGAL4; UAS-Marf1	10.032	11.321	0.886141
Act88fGAL4, Marf_ATP5_40x4z_10,2	act88fGAL4; UAS-Marf1	10.032	12.87	0.779487
Act88fGAL4, Marf_ATP5_40x4z_5	act88fGAL4; UAS-Marf1	10.032	12.098	0.829228
Act88fGAL4, Marf_ATP5_40x4z_10	act88fGAL4; UAS-Marf1	9.963	11.022	0.903919
Act88fGAL4, Marf_ATP5_40x4z_4	act88fGAL4; UAS-Marf1	10.032	12.87	0.779487
Act88fGAL4, Marf_ATP5_40x4z_3	act88fGAL4; UAS-Marf1	10.032	13.493	0.743497
Act88fGAL4, Marf_ATP5_40x4z_1,2	act88fGAL4; UAS-Marf1	9.963	10.327	0.964753
Act88fGAL4, Marf_ATP5_40x4z_14	act88fGAL4; UAS-Marf1	10.032	10.934	0.917505
Act88fGAL4, Marf_ATP5_40x4z_11	act88fGAL4; UAS-Marf1	10.032	11.78	0.851613
Act88fGAL4, Marf_ATP5_40x4z_16	act88fGAL4; UAS-Marf1	9.998	10.736	0.931259
Act88fGAL4, Marf_ATP5_40x4z_8	act88fGAL4; UAS-Marf1	10.015	11.217	0.892841
Act88fGAL4, Marf_ATP5_40x4z_9	act88fGAL4; UAS-Marf1	10.015	11.763	0.851398
Act88fGAL4, Marf_ATP5_40x4z_10	act88fGAL4; UAS-Marf1	10.015	11.787	0.849665
Act88fGAL4, Marf_ATP5_40x4z_6	act88fGAL4; UAS-Marf1	9.98	10.766	0.926992
Act88fGAL4, Marf_ATP5_40x4z_1	act88fGAL4; UAS-Marf1	10.015	10.925	0.916705
Act88fGAL4, Marf_ATP5_40x4z_2	act88fGAL4; UAS-Marf1	10.015	11.357	0.881835
Act88fGAL4, Marf_ATP5_40x4z_3	act88fGAL4; UAS-Marf1	10.015	11.2	0.894196
Act88fGAL4, Marf_ATP5_40x4z_4	act88fGAL4; UAS-Marf1	10.015	11.352	0.882223
Act88fGAL4, Marf_ATP5_40x4z_5	act88fGAL4; UAS-Marf1	10.015	15.669	0.63916
	Individual flies quantified	Mean	Standard deviation	p-value (Student t-test)
act88fGAL4	8	0.717982	0.0767348	0.000265903
act88fGAL4; UAS-Marf1	21	0.852124	0.0771206
N sarcomere diameter
File	Genotype	sarcomere diameter (average of 10 measurements)	Plotted value
Act88fGAL4_40x4z_1_YZ,tif	Act88FGAL4	1.4185	1.4185
act88fGAL4_40x4z_AS_actin_YZ,tif	Act88FGAL4	1.3958	1.3958
Act88fGAL4_40x4z_3_YZ,tif	Act88FGAL4	1.479	1.479
Act88fGAL4_40x4z_5_YZ,tif	Act88FGAL4	1.418	1.418
Act88fGAL4_40x4z_4_YZ,tif	Act88FGAL4	1.488	1.488
Act88fGAL4_40x4z_3_YZ,tif	Act88FGAL4	1.453	1.453
Act88fGAL4_40x4z_2_YZ,tif	Act88FGAL4	1.626	1.626
Act88fGAL4_40x4z_1_YZ,tif	Act88FGAL4	1.557	1.557
Act88fGAL4,Marf_40x4z_1_YZ,tif	Act88FGAL4; UAS-Marf1	2.316	2.316
Act88fGAL4,Marf_40x4z_2_YZ,tif	Act88FGAL4; UAS-Marf1	2.0073	2.0073
Act88fGAL4,Marf_40x4z_3_YZ	Act88FGAL4; UAS-Marf1	2.3844	2.3844
Act88fGAL4,Marf_40x4z_4_YZ	Act88FGAL4; UAS-Marf1	1.9882	1.9882
Act88fGAL4,Marf_40x4z_5_YZ	Act88FGAL4; UAS-Marf1	1.7462	1.7462
Act88fGAL4,Marf_40x4z_8_YZ	Act88FGAL4; UAS-Marf1	2.4665	2.4665
Act88fGAL4,Marf_40x4z_9_YZ	Act88FGAL4; UAS-Marf1	2.2069	2.2069
Act88fGAL4,Marf_40x4z_10_YZ	Act88FGAL4; UAS-Marf1	2.1155	2.1155
act88fGAL4,Marf_40x_2z_10,2_YZ	Act88FGAL4; UAS-Marf1	1.7159	1.7159
act88fGAL4,Marf_40x_2z_11_YZ	Act88FGAL4; UAS-Marf1	1.4461	1.4461
act88fGAL4,Marf_40x_2z_8_YZ	Act88FGAL4; UAS-Marf1	1.4322	1.4322
act88fGAL4,Marf_40x_2z_3_YZ	Act88FGAL4; UAS-Marf1	1.874	1.874
act88fGAL4,Marf_40x_2z_1,2_YZ	Act88FGAL4; UAS-Marf1	2.4527	2.4527
act88fGAL4,Marf_40x_2z_6_YZ	Act88FGAL4; UAS-Marf1	2.8645	2.8645
act88fGAL4,Marf_40x_2z_5_YZ	Act88FGAL4; UAS-Marf1	1.7435	1.7435
act88fGAL4,Marf_40x_2z_7_YZ	Act88FGAL4; UAS-Marf1	1.5265	1.5265
act88fGAL4,Marf_40x_2z_4_YZ	Act88FGAL4; UAS-Marf1	1.5949	1.5949
act88fGAL4,Marf_40x_2z_1,1_YZ	Act88FGAL4; UAS-Marf1	1.9476	1.9476
act88fGAL4,Marf_40x_2z_10_YZ	Act88FGAL4; UAS-Marf1	2.5425	2.5425
ct88fGAL4,Marf_40x_2z_9_YZ	Act88FGAL4; UAS-Marf1	2.2555	2.2555
act88fGAL4,Marf_40x_2z_14_YZ	Act88FGAL4; UAS-Marf1	2.96113	2.96113
act88fGAL4,Marf_40x_2z_1_YZ	Act88FGAL4; UAS-Marf1	3.0926	3.0926
	Individual flies quantified	Mean	Standard deviation	p-value (Student t-test)
Act88fGAL4	6	1.47941	0.0781502	0.000898947
Act88fGAL4; UAS-Marf1	5	2.12185	0.481636
